# Strong gene flow across an urbanised coastal landscape in a dune specialist digger wasp

**DOI:** 10.1101/2023.04.15.537020

**Authors:** Femke Batsleer, Fabien Duez, Dirk Maes, Dries Bonte

**Affiliations:** Ghent University, Department of Biology, Terrestrial Ecology Unit, Karel Lodewijk Ledeganckstraat 35, 9000 Gent, Belgium; Institut des Sciences de l’Evolution, Université de Montpellier, CNRS, IRD, Montpellier, France; Research Institute for Nature and Forest (INBO), Herman Teirlinckgebouw, Havenlaan 88 bus 73, 1000 Brussel, Belgium; Radboud Institute for Biological and Environmental Sciences (RIBES), Radboud University, PO Box 9010, NL-6500 GL Nijmegen, The Netherlands

**Keywords:** landscape genetics, landscape resistance modelling, resistanceGA, resistance optimisation, dispersal, Hymenoptera

## Abstract

**Context:** Genetic connectivity is often disrupted by anthropogenic habitat fragmentation, and therefore often a focus in landscape-scale conservation. Landscape genetics methods allow for studying functional connectivity in heterogenous landscapes in detail and have the potential to inform conservation measures for a species’ regional persistence. Yet, for insects, functional connectivity through landscape genetics remains largely unexplored.

**Objectives:** We aimed to assess the functional connectivity in the dune-specialist digger wasp *Bembix rostrata*, in a human-altered 15 km section along the Belgian coast, based on landscape genetics methods.

**Methods:** We optimised landscape resistance distances according to individual genetic distances with the package ResistanceGA. We combined this with a multi-model inference approach to deduce relative conductance or resistance of gene flow to natural and anthropogenic landscape types.

**Results:** Overall, the populations of this dune-specialist insect are genetically well-connected. We detected— on top of the prominent background process of isolation-by-distance—a weak but consistent signal of urban features facilitating gene flow.

**Conclusions:** Urban areas are not a barrier to genetic connectivity of the dune-specialist insect *B. rostrata* in the focal human-altered landscape. However, because urbanisation leads to larger scale fragmentation, its impact on the distribution of populations in the landscape and related effective regional gene flow remains substantial. As this species depends on early-succession dune vegetations, restoring and increasing sand dynamics at the local and landscape scale should be the focus of conservation aimed at the regional species’ persistence, rather than trying to increase habitat connectivity in this human-altered dune ecosystem.
