## Supplementary material for "Strong gene flow across an urbanised coastal landscape in a dune specialist digger wasp": S3 bootstrapsummary_westcoast_3.xlsx

### Sheet: run1
id	surface	avg.AIC	avg.AICc	avg.weight	avg.rank	avg.R2m	avg.LL	avg.RMSE	n	Percent.top	k	Feature1	Feature2	Feature3	Feature4	Feature5	Feature6	Feature7	DeltaAICc	cat_type	area
1	urban	239705	239705	0.102215	4.495	0.000102783	-119849	1.03513	326	32.6	3	2500	1	NA	NA	NA	NA	NA	0	MC	westcoast
3	urban.water	239706	239706	0.0615698	7.468	0.000146818	-119849	1.03512	94	9.4	4	2500	8.08083	1	NA	NA	NA	NA	1.0289	MC	westcoast
2	Distance	239706	239706	0.0523543	6.746	7.41175e-06	-119851	1.03515	180	18	2	NA	NA	NA	NA	NA	NA	NA	1.19807	MC	westcoast
4	beach.scrub	239707	239707	0.054774	11.915	4.71982e-05	-119849	1.03513	136	13.6	4	775.716	1	2500	NA	NA	NA	NA	1.84448	MC	westcoast
5	urban.beach	239707	239707	0.0368467	12.287	0.000102766	-119849	1.03513	0	0	4	2438.25	1	2500	NA	NA	NA	NA	2.04035	MC	westcoast
14	urban.agric.fixed	239708	239708	0.0474299	23.451	0.000208127	-119849	1.03513	95	9.5	5	1	2500	83.2133	246.345	NA	NA	NA	3.08177	MC	westcoast
12	urban.water.beach	239708	239708	0.0218466	19.83	0.000149544	-119849	1.03512	0	0	5	663.988	1	8.19343	2500	NA	NA	NA	3.12057	MC	westcoast
6	beach	239708	239708	0.0189726	15.775	7.41175e-06	-119851	1.03515	0	0	3	1	2500	NA	NA	NA	NA	NA	3.22815	MC	westcoast
7	water	239708	239708	0.0186795	16.443	1.47548e-05	-119851	1.03515	0	0	3	1	2500	NA	NA	NA	NA	NA	3.25659	MC	westcoast
13	urban.agric.beach	239708	239708	0.020762	21.764	0.000147197	-119849	1.03512	0	0	5	2496.69	1	952.809	2500	NA	NA	NA	3.30616	MC	westcoast
8	fixed	239708	239708	0.0169416	18.085	8.10411e-06	-119851	1.03515	0	0	3	2500	1	NA	NA	NA	NA	NA	3.48783	MC	westcoast
9	agric	239708	239708	0.0163504	18.721	6.40872e-05	-119851	1.03515	0	0	3	1	2500	NA	NA	NA	NA	NA	3.56059	MC	westcoast
10	scrub	239708	239708	0.0179247	18.997	9.75675e-05	-119851	1.03515	8	0.8	3	1	2500	NA	NA	NA	NA	NA	3.56899	MC	westcoast
11	opend	239708	239708	0.0181468	19.006	9.40949e-05	-119851	1.03515	10	1	3	1	2500	NA	NA	NA	NA	NA	3.62022	MC	westcoast
15	water.beach.scrub	239708	239709	0.0222235	26.394	4.54143e-05	-119849	1.03513	0	0	5	721.279	176.88	1	2500	NA	NA	NA	3.73339	MC	westcoast
17	urban.beach.opend	239709	239709	0.0119334	27.87	8.21487e-05	-119849	1.03513	0	0	5	83.1491	1	2500	62.8451	NA	NA	NA	4.10134	MC	westcoast
16	agric.fixed	239709	239709	0.0158833	27.019	0.00026078	-119850	1.03514	17	1.7	4	1	596.302	2500	NA	NA	NA	NA	4.2659	MC	westcoast
18	urban.fixed	239709	239709	0.0139315	29.873	0.000127517	-119851	1.03515	10	1	4	1	2500	632.795	NA	NA	NA	NA	4.46617	MC	westcoast
20	agric.scrub.fixed	239709	239709	0.0170886	31.753	0.000165223	-119850	1.03513	34	3.4	5	1	887.403	726.682	2500	NA	NA	NA	4.50067	MC	westcoast
19	urban.agric	239709	239709	0.0127528	31.017	7.9798e-05	-119851	1.03515	11	1.1	4	1	2500	206.589	NA	NA	NA	NA	4.64104	MC	westcoast
23	urban.fixed.opend	239709	239710	0.0164769	35.906	6.58719e-05	-119850	1.03513	22	2.2	5	1	2500	533.475	100.375	NA	NA	NA	4.71648	MC	westcoast
27	agric.fixed.opend	239710	239710	0.0133912	36.909	0.000236084	-119850	1.03514	18	1.8	5	1	2500	1507.58	925.401	NA	NA	NA	4.99948	MC	westcoast
38	urban.water.agric.fixed	239710	239710	0.014838	45.373	0.000193316	-119849	1.03513	0	0	6	1.22992	2500	1	84.1776	238.171	NA	NA	5.18116	MC	westcoast
21	beach.fixed	239710	239710	0.00701769	35.569	7.96232e-06	-119851	1.03515	0	0	4	2.64374	2500	1	NA	NA	NA	NA	5.22405	MC	westcoast
22	agric.beach	239710	239710	0.00693024	35.645	7.84612e-06	-119851	1.03515	0	0	4	1	8.69212	2500	NA	NA	NA	NA	5.22974	MC	westcoast
25	water.beach	239710	239710	0.00684899	36.284	7.42879e-06	-119851	1.03515	0	0	4	1	4.90019	2500	NA	NA	NA	NA	5.26529	MC	westcoast
24	scrub.opend	239710	239710	0.00751362	36.101	0.00012047	-119851	1.03515	1	0.1	4	1	2500	835.88	NA	NA	NA	NA	5.34761	MC	westcoast
36	urban.water.agric.beach	239710	239710	0.00654297	43.193	0.000116133	-119849	1.03512	0	0	6	74.8222	1	1.93579	134.581	2500	NA	NA	5.37009	MC	westcoast
37	urban.agric.beach.opend	239710	239710	0.00737103	43.585	0.000146869	-119849	1.03512	0	0	6	2041.94	1	784.63	2500	2067.32	NA	NA	5.37198	MC	westcoast
26	beach.opend	239710	239710	0.00714745	36.827	0.000111776	-119851	1.03515	0	0	4	1	2500	1392.5	NA	NA	NA	NA	5.42826	MC	westcoast
28	fixed.opend	239710	239710	0.00718879	38.378	8.41618e-05	-119851	1.03515	2	0.2	4	1	2500	2454.91	NA	NA	NA	NA	5.4731	MC	westcoast
41	urban.agric.beach.fixed	239710	239710	0.0128714	48.429	0.000147526	-119849	1.03513	10	1	6	1	2500	283.964	7.03815	841.411	NA	NA	5.51115	MC	westcoast
30	water.fixed	239710	239710	0.00611519	39.737	8.10493e-06	-119851	1.03515	0	0	4	484.756	2500	1	NA	NA	NA	NA	5.52495	MC	westcoast
29	water.scrub	239710	239710	0.0065631	39.566	9.17228e-05	-119851	1.03515	0	0	4	1.21	1	2500	NA	NA	NA	NA	5.54061	MC	westcoast
32	agric.scrub	239710	239710	0.00650965	40.385	9.94551e-05	-119851	1.03515	0	0	4	1	36.0573	2500	NA	NA	NA	NA	5.58909	MC	westcoast
35	water.agric	239710	239710	0.00586776	40.821	6.43286e-05	-119851	1.03515	0	0	4	1	16.4349	2500	NA	NA	NA	NA	5.61121	MC	westcoast
31	urban.opend	239710	239710	0.00655214	40.136	9.4178e-05	-119851	1.03515	0	0	4	1	1.83886	2500	NA	NA	NA	NA	5.65411	MC	westcoast
33	water.opend	239710	239710	0.0065409	40.598	9.40482e-05	-119851	1.03515	0	0	4	1	2.14139	2500	NA	NA	NA	NA	5.66096	MC	westcoast
34	agric.opend	239710	239710	0.00653092	40.777	9.3643e-05	-119851	1.03515	0	0	4	1	54.8472	2500	NA	NA	NA	NA	5.6649	MC	westcoast
44	water.agric.beach.scrub	239710	239711	0.00824869	50.224	3.95846e-05	-119849	1.03513	0	0	6	277.327	117.109	166.67	1	2500	NA	NA	5.81385	MC	westcoast
39	agric.beach.fixed	239711	239711	0.00612207	47.363	0.000223324	-119850	1.03514	0	0	5	1	201.523	2500	842.91	NA	NA	NA	5.89787	MC	westcoast
45	agric.scrub.fixed.opend	239711	239711	0.00610206	50.558	0.000132609	-119849	1.03513	1	0.1	6	1	2500	1004.1	2357.53	313.842	NA	NA	6.05249	MC	westcoast
47	agric.beach.scrub.fixed	239711	239711	0.00798905	52.464	0.000175498	-119849	1.03513	0	0	6	1	2500	1668.78	688.016	2369.1	NA	NA	6.13689	MC	westcoast
46	water.agric.fixed	239711	239711	0.00619345	51.321	0.000250856	-119850	1.03514	0	0	5	1	149.855	596.288	2500	NA	NA	NA	6.19732	MC	westcoast
40	urban.scrub	239711	239711	0.00596221	47.882	3.2449e-05	-119851	1.03515	1	0.1	4	1	2500	2277.09	NA	NA	NA	NA	6.22524	MC	westcoast
42	beach.scrub.opend	239711	239711	0.00512194	49.51	0.000175675	-119850	1.03514	1	0.1	5	1	2500	428.577	315.191	NA	NA	NA	6.24652	MC	westcoast
43	scrub.fixed	239711	239711	0.00533159	49.951	1.735e-05	-119852	1.03516	1	0.1	4	1	2500	2148.01	NA	NA	NA	NA	6.33933	MC	westcoast
49	agric.beach.scrub.opend	239711	239711	0.00635374	55.762	0.000253269	-119850	1.03513	3	0.3	6	1	468.217	685.941	2500	1524.11	NA	NA	6.5077	MC	westcoast
54	water.agric.scrub.fixed	239711	239711	0.00612139	57.488	0.000175871	-119850	1.03513	0	0	6	1	172.241	2500	678.32	2339.66	NA	NA	6.51592	MC	westcoast
57	urban.agric.fixed.opend	239711	239711	0.00619898	59.147	6.22691e-05	-119850	1.03513	4	0.4	6	1	2500	974.414	2240.94	1509.78	NA	NA	6.52279	MC	westcoast
55	urban.agric.scrub.fixed	239711	239711	0.00571425	57.615	0.00015985	-119850	1.03513	0	0	6	2.33943	1	2500	405.12	1386.77	NA	NA	6.52952	MC	westcoast
53	urban.water.fixed	239711	239711	0.00491449	57.121	0.000126929	-119851	1.03515	0	0	5	1	2500	25.5141	653.759	NA	NA	NA	6.54781	MC	westcoast
51	urban.beach.fixed	239711	239711	0.00447342	57.012	2.46683e-05	-119851	1.03515	1	0.1	5	1	2500	8.61738	473.257	NA	NA	NA	6.58261	MC	westcoast
48	water.scrub.opend	239711	239711	0.00495983	54.6	0.000174399	-119851	1.03514	3	0.3	5	1	994.649	2500	988.516	NA	NA	NA	6.59334	MC	westcoast
59	agric.beach.scrub.fixed.opend	239711	239711	0.00432951	59.715	0.000212528	-119849	1.03512	0	0	7	1	991.483	2500	2365.07	1403.19	2363	NA	6.6461	MC	westcoast
56	urban.agric.opend	239711	239712	0.00452575	58.066	7.87031e-05	-119851	1.03515	0	0	5	1	2500	209.857	3.59192	NA	NA	NA	6.6913	MC	westcoast
50	scrub.fixed.opend	239711	239712	0.00369615	56.438	0.000123542	-119851	1.03514	0	0	5	1	2500	225.531	923.054	NA	NA	NA	6.74876	MC	westcoast
52	agric.scrub.opend	239711	239712	0.00340663	57.117	0.000114885	-119851	1.03514	0	0	5	1	259.265	2500	972.234	NA	NA	NA	6.76948	MC	westcoast
63	urban.water.fixed.opend	239711	239712	0.00587663	63.049	6.61452e-05	-119850	1.03513	0	0	6	1	2500	1.01687	533.795	99.8622	NA	NA	6.77731	MC	westcoast
58	beach.scrub.fixed.opend	239711	239712	0.00453169	59.237	0.000235101	-119850	1.03513	1	0.1	6	1	2500	1526.36	1018.99	1824.17	NA	NA	6.82953	MC	westcoast
60	urban.water.agric	239712	239712	0.00410538	60.778	7.31498e-05	-119851	1.03515	0	0	5	1	2500	1041.22	102.366	NA	NA	NA	6.85096	MC	westcoast
61	water.agric.fixed.opend	239711	239712	0.00472795	62.223	0.000270478	-119850	1.03514	0	0	6	1	2500	324.261	1527.47	168.974	NA	NA	6.86998	MC	westcoast
62	agric.beach.fixed.opend	239712	239712	0.00450058	62.886	0.000223438	-119850	1.03514	0	0	6	1	585.448	2500	340.929	225.974	NA	NA	6.9207	MC	westcoast
66	urban.scrub.fixed.opend	239712	239712	0.00666805	65.99	2.45798e-05	-119850	1.03513	6	0.6	6	1	1019.49	2500	49.4596	126.245	NA	NA	7.0471	MC	westcoast
64	water.beach.opend	239712	239712	0.00272574	63.662	7.43497e-05	-119851	1.03515	0	0	5	1	1.0023	2500	456.393	NA	NA	NA	7.13942	MC	westcoast
65	agric.beach.scrub	239712	239712	0.00258147	64.445	1.31196e-05	-119851	1.03515	0	0	5	3.91928	739.313	2500	1	NA	NA	NA	7.16028	MC	westcoast
67	water.beach.fixed	239712	239712	0.00251824	66.409	7.97182e-06	-119851	1.03515	0	0	5	2.61308	13.0837	2500	1	NA	NA	NA	7.27284	MC	westcoast
68	water.agric.beach	239712	239712	0.00247649	66.583	7.82115e-06	-119851	1.03515	0	0	5	1	15.279	7.38404	2500	NA	NA	NA	7.28701	MC	westcoast
69	water.fixed.opend	239712	239712	0.00258132	67.654	8.2627e-05	-119851	1.03515	0	0	5	3.35192	1	2500	2432.54	NA	NA	NA	7.43911	MC	westcoast
74	water.agric.beach.fixed	239712	239712	0.00270954	71.479	0.000181216	-119850	1.03514	1	0.1	6	1.86123	2500	151.961	1	634.176	NA	NA	7.48817	MC	westcoast
72	urban.agric.scrub.opend	239712	239712	0.00217701	70.818	0.000113002	-119850	1.03514	0	0	6	1	46.0577	230.02	2500	987.501	NA	NA	7.53759	MC	westcoast
76	urban.agric.scrub.fixed.opend	239712	239712	0.00278534	71.804	6.69563e-05	-119849	1.03512	0	0	7	1	223.455	2500	1612.13	650.153	974.345	NA	7.5379	MC	westcoast
70	beach.fixed.opend	239712	239712	0.00245262	70.028	0.000107559	-119851	1.03515	0	0	5	1	563.214	1.05609	2500	NA	NA	NA	7.63888	MC	westcoast
71	agric.beach.opend	239712	239712	0.00245055	70.264	0.000107489	-119851	1.03515	0	0	5	1	90.4839	577.055	2500	NA	NA	NA	7.64249	MC	westcoast
73	water.agric.scrub	239712	239712	0.00232818	71.176	9.89838e-05	-119851	1.03515	0	0	5	1	887.637	30.7958	2500	NA	NA	NA	7.64516	MC	westcoast
79	urban.water.agric.beach.opend	239712	239712	0.0021163	73.16	0.000122677	-119849	1.03512	0	0	7	144.802	1	2500	55.9518	1224.89	156.138	NA	7.64807	MC	westcoast
75	water.beach.scrub.opend	239712	239713	0.003258	71.776	0.000228402	-119850	1.03514	1	0.1	6	1	2500	131.308	703.485	524.613	NA	NA	7.70347	MC	westcoast
77	water.agric.opend	239712	239713	0.00235009	71.831	9.46817e-05	-119851	1.03515	0	0	5	1	519.429	2028.76	2500	NA	NA	NA	7.70807	MC	westcoast
78	urban.water.opend	239712	239713	0.00232794	72.21	9.22819e-05	-119851	1.03515	0	0	5	1	13.2895	53.8536	2500	NA	NA	NA	7.7168	MC	westcoast
80	water.agric.beach.scrub.opend	239712	239713	0.00374086	75.693	0.000270463	-119849	1.03512	1	0.1	7	1	1277.82	460.592	680.364	2500	1476.91	NA	7.93549	MC	westcoast
81	water.agric.scrub.fixed.opend	239713	239713	0.002283	77.361	0.000138166	-119849	1.03513	0	0	7	2.00178	1	2500	760.735	2136.63	220.099	NA	7.98907	MC	westcoast
82	water.agric.scrub.opend	239713	239713	0.00184993	78.856	0.000134141	-119850	1.03514	0	0	6	1	828.842	365.51	2500	980.881	NA	NA	8.12283	MC	westcoast
84	water.agric.beach.scrub.fixed	239713	239713	0.00287703	79.812	0.000178437	-119849	1.03513	0	0	7	1	126.514	2500	267.652	692.786	2381.54	NA	8.16958	MC	westcoast
85	urban.agric.beach.scrub.fixed	239713	239713	0.0028427	79.959	0.000173254	-119849	1.03513	0	0	7	2.50918	1	2500	549.63	638.385	2187.85	NA	8.18231	MC	westcoast
87	urban.agric.beach.scrub.opend	239713	239713	0.00228018	80.205	0.000221961	-119849	1.03513	0	0	7	1	17.1255	461.024	703.855	2500	1594.29	NA	8.24091	MC	westcoast
83	urban.water.scrub	239713	239713	0.00210408	78.975	3.02989e-05	-119851	1.03515	0	0	5	1	1609.53	2500	2205.35	NA	NA	NA	8.30745	MC	westcoast
92	water.scrub.fixed.opend	239713	239713	0.0019303	81.304	0.000169638	-119850	1.03514	0	0	6	1	564.066	2500	109.076	911.192	NA	NA	8.3096	MC	westcoast
86	urban.scrub.opend	239713	239713	0.0019701	80.072	6.14149e-06	-119852	1.03516	0	0	5	1	2475.84	295.299	2500	NA	NA	NA	8.34355	MC	westcoast
88	urban.scrub.fixed	239713	239713	0.00192161	80.712	1.62267e-05	-119852	1.03516	0	0	5	1	27.399	1293.09	2500	NA	NA	NA	8.36993	MC	westcoast
89	urban.agric.scrub	239713	239713	0.00192158	80.848	2.53538e-05	-119852	1.03516	0	0	5	1	1953.42	23.1096	2500	NA	NA	NA	8.37913	MC	westcoast
90	beach.scrub.fixed	239713	239713	0.001902	81.208	1.47181e-05	-119852	1.03516	0	0	5	1	89.0864	2500	2447.97	NA	NA	NA	8.38931	MC	westcoast
91	water.scrub.fixed	239713	239713	0.00191439	81.211	1.73477e-05	-119852	1.03516	0	0	5	1	2361.09	2500	2154.47	NA	NA	NA	8.3894	MC	westcoast
94	urban.water.scrub.opend	239713	239713	0.0017995	83.253	0.000142047	-119851	1.03514	0	0	6	1	41.6313	1080.27	2500	985.852	NA	NA	8.40934	MC	westcoast
95	urban.water.agric.fixed.opend	239713	239713	0.00293399	83.682	4.53941e-05	-119849	1.03513	1	0.1	7	1	2123.71	2500	198.015	2232.62	1147.41	NA	8.43457	MC	westcoast
93	urban.beach.scrub	239713	239713	0.00174607	81.927	3.22672e-06	-119852	1.03516	0	0	5	1	2500	1699.62	266.482	NA	NA	NA	8.43507	MC	westcoast
96	water.agric.beach.fixed.opend	239713	239713	0.00197037	84.689	0.000273504	-119850	1.03513	0	0	7	1.8157	2500	247.418	1	1157.03	129.633	NA	8.52309	MC	westcoast
100	urban.water.agric.scrub.fixed	239713	239713	0.00202483	85.63	0.000169414	-119850	1.03513	0	0	7	1	3.81458	79.7932	2500	630.929	2161.42	NA	8.6106	MC	westcoast
98	water.agric.beach.scrub.fixed.opend	239713	239714	0.00163926	85.304	0.000205458	-119849	1.03512	0	0	8	1	987.767	462.715	2435.41	2500	1213.91	2161.57	8.68083	MC	westcoast
97	urban.water.agric.beach.scrub.fixed.opend	239713	239714	0.00163383	85.202	0.000208342	-119849	1.03512	0	0	8	1	507.688	441.329	2049.69	2500	1217.22	2188.12	8.6824	MC	westcoast
101	urban.water.agric.opend	239713	239714	0.00127228	87.975	4.78012e-05	-119851	1.03515	0	0	6	2.03167	1104.74	2500	45.2022	1	NA	NA	8.70096	MC	westcoast
99	water.beach.scrub.fixed.opend	239713	239714	0.00179864	85.518	0.000242186	-119850	1.03513	0	0	7	1	2363.52	2500	1720.83	1092.6	1770.38	NA	8.71714	MC	westcoast
102	urban.water.beach.fixed	239713	239714	0.00149021	89	1.79335e-05	-119851	1.03515	0	0	6	1	2500	247.174	2142.57	972.586	NA	NA	8.77719	MC	westcoast
103	urban.water.scrub.fixed.opend	239714	239714	0.00244279	91.348	2.47593e-05	-119850	1.03513	0	0	7	1	1091.55	87.5594	2500	52.294	134.111	NA	9.10521	MC	westcoast
105	urban.water.agric.scrub.opend	239714	239714	0.000918244	95.889	0.000118468	-119850	1.03514	0	0	7	1	41.5783	516.401	191.741	2500	837.425	NA	9.35826	MC	westcoast
108	water.beach.fixed.opend	239714	239714	0.000952577	97.09	8.64355e-05	-119851	1.03515	0	0	6	4.04776	1	2157.14	2500	2207.78	NA	NA	9.4016	MC	westcoast
107	urban.water.agric.beach.fixed	239714	239714	0.00115756	96.631	0.000152135	-119850	1.03514	0	0	7	1.19433	47.2591	1	592.917	910.825	2500	NA	9.4946	MC	westcoast
104	urban.agric.beach.scrub.fixed.opend	239714	239714	0.00159945	94.102	5.7634e-05	-119849	1.03512	0	0	8	1	1432.69	1360.05	1.77446	403.963	2500	802.96	9.54686	MC	westcoast
110	water.agric.beach.opend	239714	239715	0.000876692	100.38	0.000109148	-119851	1.03515	0	0	6	1	498.819	1889.82	644.584	2500	NA	NA	9.69602	MC	westcoast
111	urban.water.beach.opend	239714	239715	0.000871082	100.459	0.000107588	-119851	1.03515	0	0	6	1	12.5043	86.1433	616.797	2500	NA	NA	9.69957	MC	westcoast
106	urban.water.agric.scrub.fixed.opend	239714	239715	0.00121936	96.251	3.9892e-05	-119849	1.03512	0	0	8	1	2211.1	893.217	970.869	2500	1472.54	2216.11	9.71904	MC	westcoast
109	urban.water.agric.beach.scrub.opend	239714	239715	0.00120443	98.414	0.000239882	-119849	1.03512	0	0	8	1	14.1731	2276.31	470.074	1752.49	2500	1501.08	9.855	MC	westcoast
112	urban.water.beach.scrub.opend	239715	239715	0.00113537	100.912	0.00022729	-119850	1.03514	0	0	7	1	5.44941	2329.51	458.947	2500	1870	NA	9.97963	MC	westcoast
113	urban.water.agric.beach.scrub.fixed	239715	239715	0.00101016	101.622	0.000175754	-119849	1.03513	0	0	8	2.07385	1	118.501	2205.47	2500	599.235	2049.24	10.2339	MC	westcoast
114	urban.water.agric.scrub	239715	239715	0.000750393	105.986	2.97909e-05	-119851	1.03515	0	0	6	1	2500	1532.47	13.147	1757.48	NA	NA	10.3668	MC	westcoast
115	urban.beach.scrub.fixed	239715	239715	0.000731227	106.506	5.26968e-06	-119852	1.03516	0	0	6	1	83.5223	778.958	2500	1090.3	NA	NA	10.4028	MC	westcoast
116	urban.beach.fixed.opend	239715	239715	0.000676319	107.483	4.28641e-06	-119852	1.03516	0	0	6	1	2019.81	1864.02	2123.97	2500	NA	NA	10.4347	MC	westcoast
117	urban.water.scrub.fixed	239715	239715	0.000666231	107.765	9.23641e-06	-119852	1.03516	0	0	6	1	63.613	2345.59	1555.61	2500	NA	NA	10.4366	MC	westcoast
118	water.beach.scrub.fixed	239715	239715	0.000686771	107.824	1.72818e-05	-119852	1.03516	0	0	6	1	2132.49	34.8925	2261.4	2500	NA	NA	10.4429	MC	westcoast
119	urban.agric.beach.scrub	239715	239715	0.000654049	108.285	2.15172e-05	-119852	1.03516	0	0	6	2.04442	2500	32.7723	1	1757.82	NA	NA	10.4721	MC	westcoast
120	urban.beach.scrub.opend	239715	239715	0.000640813	108.336	1.06775e-05	-119852	1.03516	0	0	6	1	2500	568.205	54.7799	1091.55	NA	NA	10.477	MC	westcoast
121	urban.water.beach.scrub	239715	239715	0.000624143	108.694	2.97563e-06	-119852	1.03516	0	0	6	1	2500	1236.01	2437.91	172.287	NA	NA	10.5024	MC	westcoast
122	urban.water.agric.beach.fixed.opend	239716	239716	0.000517627	109.515	0.000206877	-119850	1.03514	0	0	8	1.37153	20.5779	1	2500	826.819	1151.1	692.945	11.079	MC	westcoast
123	urban.water.agric.beach.scrub	239716	239716	0.000320646	116.299	1.35686e-05	-119851	1.03515	0	0	7	1	2037.89	585.495	2148.35	229.92	2500	NA	11.4543	MC	westcoast
125	urban.water.beach.scrub.fixed	239717	239717	0.000233875	122.578	4.87754e-06	-119852	1.03516	0	0	7	1	201.924	825.029	1471.66	593.701	2500	NA	12.4865	MC	westcoast
124	urban.water.beach.fixed.opend	239717	239717	0.00024613	122.309	4.73921e-06	-119852	1.03516	0	0	7	1	1181.74	1274.59	2108.93	2500	1884.62	NA	12.4955	MC	westcoast
126	urban.agric.beach.fixed.opend	239717	239717	0.000238844	122.593	4.31267e-06	-119852	1.03516	0	0	7	1	2000.93	4.72853	2135.03	1624.05	2500	NA	12.5018	MC	westcoast
127	urban.beach.scrub.fixed.opend	239717	239717	0.000232265	122.754	3.62271e-06	-119852	1.03516	0	0	7	1	482.737	1950.74	320.115	2500	2230.76	NA	12.5196	MC	westcoast
128	urban.water.beach.scrub.fixed.opend	239719	239719	8.69192e-05	127.635	3.69927e-06	-119852	1.03516	0	0	8	1	1001.69	1788.23	1964.08	141.586	1919.56	2500	14.5756	MC	westcoast

### Sheet: run2
id	surface	avg.AIC	avg.AICc	avg.weight	avg.rank	avg.R2m	avg.LL	avg.RMSE	n	Percent.top	k	Feature1	Feature2	Feature3	Feature4	Feature5	Feature6	Feature7	DeltaAICc	cat_type	area
1	urban	239651	239651	0.0972876	4.829	0.00011328	-119822	1.03485	343	34.3	3	2500	1	NA	NA	NA	NA	NA	0	MC	westcoast
3	water.urban	239652	239652	0.0572615	8.515	0.000164862	-119822	1.03484	94	9.4	4	2500	1	2.47926	NA	NA	NA	NA	1.09182	MC	westcoast
2	Distance	239652	239652	0.0494802	8.43	8.2919e-06	-119824	1.03487	180	18	2	NA	NA	NA	NA	NA	NA	NA	1.42241	MC	westcoast
4	beach.urban	239653	239653	0.0350758	13.163	0.000113277	-119822	1.03485	0	0	4	2488.54	2500	1	NA	NA	NA	NA	2.04027	MC	westcoast
6	opend.urban	239653	239653	0.0328468	13.789	0.000106724	-119822	1.03485	0	0	4	2500	1883.8	1	NA	NA	NA	NA	2.14466	MC	westcoast
5	scrub.beach	239653	239653	0.041141	13.393	4.87139e-05	-119822	1.03485	93	9.3	4	770.976	2500	1	NA	NA	NA	NA	2.15328	MC	westcoast
7	beach.water	239653	239653	0.0355149	14.869	4.84593e-05	-119823	1.03485	17	1.7	4	1515.05	1	2500	NA	NA	NA	NA	2.36628	MC	westcoast
8	beach.agric	239654	239654	0.0241325	18.444	5.831e-05	-119823	1.03486	29	2.9	4	67.288	1	2500	NA	NA	NA	NA	3.05976	MC	westcoast
11	beach.water.urban	239654	239654	0.0199747	21.036	0.000160315	-119822	1.03484	0	0	5	508.784	2500	1	1.00323	NA	NA	NA	3.16457	MC	westcoast
13	opend.water.urban	239654	239654	0.0200512	21.503	0.000162658	-119822	1.03484	0	0	5	2500	2396.05	1	1.53762	NA	NA	NA	3.19324	MC	westcoast
16	beach.agric.urban	239654	239654	0.019414	22.81	0.000158948	-119822	1.03485	1	0.1	5	2495.88	2500	952.828	1	NA	NA	NA	3.33347	MC	westcoast
9	beach	239654	239654	0.0179311	18.663	8.2919e-06	-119824	1.03487	0	0	3	1	2500	NA	NA	NA	NA	NA	3.45249	MC	westcoast
10	water	239654	239654	0.0176007	19.346	1.67212e-05	-119824	1.03487	0	0	3	1	2500	NA	NA	NA	NA	NA	3.48392	MC	westcoast
18	fixed.agric.urban	239654	239654	0.0338721	27.07	0.000205108	-119822	1.03485	77	7.7	5	1	233.986	79.08	2500	NA	NA	NA	3.64592	MC	westcoast
12	fixed	239654	239655	0.0152979	21.411	8.799e-06	-119824	1.03487	0	0	3	2500	1	NA	NA	NA	NA	NA	3.78122	MC	westcoast
14	agric	239654	239655	0.0151654	21.871	7.23157e-05	-119824	1.03487	0	0	3	1	2500	NA	NA	NA	NA	NA	3.80749	MC	westcoast
15	scrub	239655	239655	0.0169276	22.227	0.000104947	-119824	1.03488	15	1.5	3	1	2500	NA	NA	NA	NA	NA	3.87689	MC	westcoast
19	scrub.beach.water	239655	239655	0.0166748	29.58	4.66292e-05	-119822	1.03485	0	0	5	733.109	2500	1	178.046	NA	NA	NA	4.05992	MC	westcoast
17	opend	239655	239655	0.0148245	23.138	8.89404e-05	-119824	1.03488	5	0.5	3	1	2500	NA	NA	NA	NA	NA	4.06803	MC	westcoast
20	fixed.beach.urban	239655	239655	0.0161264	30.289	4.48586e-05	-119822	1.03485	8	0.8	5	137.893	332.931	1	2500	NA	NA	NA	4.21522	MC	westcoast
21	fixed.agric	239655	239655	0.0149457	30.715	0.000268116	-119824	1.03487	24	2.4	4	1	2500	596.286	NA	NA	NA	NA	4.62547	MC	westcoast
23	fixed.scrub.agric	239655	239656	0.0140661	34.357	0.00017298	-119823	1.03486	21	2.1	5	1	2500	724.188	916.016	NA	NA	NA	4.79997	MC	westcoast
22	fixed.urban	239656	239656	0.0122953	33.521	0.000127344	-119824	1.03487	9	0.9	4	1	631.098	2500	NA	NA	NA	NA	4.87168	MC	westcoast
24	agric.urban	239656	239656	0.0123488	35.256	8.11208e-05	-119824	1.03487	12	1.2	4	1	206.674	2500	NA	NA	NA	NA	5.02813	MC	westcoast
28	opend.fixed.urban	239656	239656	0.0147283	39.532	6.71839e-05	-119823	1.03486	21	2.1	5	1	100.584	533.739	2500	NA	NA	NA	5.05332	MC	westcoast
26	scrub.beach.agric	239656	239656	0.0090007	38.857	6.07712e-05	-119823	1.03486	0	0	5	163.96	101.188	1	2500	NA	NA	NA	5.10068	MC	westcoast
29	opend.scrub.beach.urban	239656	239656	0.00826715	39.843	0.000174735	-119822	1.03484	1	0.1	6	41.2686	183.173	284.185	2500	1	NA	NA	5.11856	MC	westcoast
30	fixed.beach.water	239656	239656	0.00688694	40.759	3.36582e-05	-119823	1.03486	0	0	5	18.0124	8.18076	1	2500	NA	NA	NA	5.32368	MC	westcoast
32	opend.fixed.agric	239656	239656	0.0115295	41.131	0.000239649	-119823	1.03486	14	1.4	5	1	918.829	1538.45	2500	NA	NA	NA	5.40541	MC	westcoast
25	fixed.beach	239656	239656	0.00656955	38.68	8.7929e-06	-119824	1.03487	0	0	4	2.64443	1	2500	NA	NA	NA	NA	5.46517	MC	westcoast
36	beach.agric.water.urban	239656	239656	0.00662149	43.451	0.000178511	-119822	1.03485	0	0	6	1412.54	2500	655.803	4.69128	1	NA	NA	5.51787	MC	westcoast
27	opend.scrub	239656	239656	0.00692833	39.14	0.000129226	-119824	1.03487	2	0.2	4	1	835.887	2500	NA	NA	NA	NA	5.63752	MC	westcoast
41	fixed.agric.water.urban	239656	239656	0.0118739	49.821	0.00020472	-119822	1.03485	0	0	6	1	222.357	75.0696	2.12575	2500	NA	NA	5.72913	MC	westcoast
31	opend.beach	239656	239657	0.00587473	40.778	0.000107699	-119824	1.03487	0	0	4	1	1209.72	2500	NA	NA	NA	NA	5.81299	MC	westcoast
33	fixed.water	239656	239657	0.00552808	42.54	8.80534e-06	-119824	1.03487	0	0	4	416.977	1	2500	NA	NA	NA	NA	5.81628	MC	westcoast
35	scrub.water	239656	239657	0.00614675	42.84	9.98989e-05	-119824	1.03488	0	0	4	1.18723	2500	1	NA	NA	NA	NA	5.84588	MC	westcoast
37	scrub.agric	239657	239657	0.00617237	43.748	0.000106392	-119824	1.03488	0	0	4	1	2500	36.0683	NA	NA	NA	NA	5.90218	MC	westcoast
34	opend.fixed	239657	239657	0.0058807	42.579	7.9727e-05	-119824	1.03487	0	0	4	1	2453.7	2500	NA	NA	NA	NA	5.90813	MC	westcoast
46	scrub.beach.agric.water	239657	239657	0.00656511	53.2	4.15865e-05	-119822	1.03485	0	0	6	646.384	2500	1	379.305	521.008	NA	NA	6.06891	MC	westcoast
38	opend.water	239657	239657	0.00534496	44.887	8.89397e-05	-119824	1.03488	0	0	4	1	2500	1.02513	NA	NA	NA	NA	6.10829	MC	westcoast
39	opend.agric	239657	239657	0.00532989	45.046	8.85062e-05	-119824	1.03488	0	0	4	1	2500	55.5459	NA	NA	NA	NA	6.11287	MC	westcoast
47	fixed.beach.agric.urban	239657	239657	0.00794638	53.707	0.000138149	-119822	1.03485	4	0.4	6	1	1342.27	11.8834	469.254	2500	NA	NA	6.1549	MC	westcoast
42	fixed.beach.agric	239657	239657	0.00540183	49.989	0.000212246	-119823	1.03487	1	0.1	5	1	716.926	2500	171.553	NA	NA	NA	6.19619	MC	westcoast
44	opend.fixed.scrub.agric	239657	239657	0.00521438	52.299	0.000139881	-119822	1.03485	1	0.1	6	1	296.815	2298.88	969.636	2500	NA	NA	6.25812	MC	westcoast
40	agric.water	239657	239657	0.00464662	48.202	7.79872e-05	-119824	1.03488	0	0	4	1	1103.38	2500	NA	NA	NA	NA	6.28149	MC	westcoast
48	fixed.scrub.beach.agric	239657	239657	0.00701946	54.415	0.000176115	-119822	1.03485	2	0.2	6	1	2500	734.316	1483.21	883.694	NA	NA	6.36911	MC	westcoast
55	opend.fixed.agric.urban	239657	239657	0.00722952	58.621	9.58753e-05	-119823	1.03485	6	0.6	6	1	121.452	1098.46	51.4251	2500	NA	NA	6.49411	MC	westcoast
49	fixed.agric.water	239657	239657	0.00573045	54.714	0.000257632	-119824	1.03487	0	0	5	1	2500	596.523	152.09	NA	NA	NA	6.55469	MC	westcoast
50	opend.scrub.beach.agric	239657	239657	0.00590921	55.523	0.000272544	-119823	1.03485	3	0.3	6	1	1197.61	1932.43	2500	368.39	NA	NA	6.58171	MC	westcoast
53	opend.beach.agric.urban	239657	239657	0.00363259	57.705	9.98792e-05	-119823	1.03485	0	0	6	49.1075	224.844	2500	225.046	1	NA	NA	6.61865	MC	westcoast
43	scrub.urban	239657	239657	0.0051127	51.481	3.01204e-05	-119825	1.03488	0	0	4	1	1036.39	2500	NA	NA	NA	NA	6.62061	MC	westcoast
45	fixed.scrub	239657	239657	0.00464215	52.727	1.98589e-05	-119825	1.03488	0	0	4	1	2500	2051.45	NA	NA	NA	NA	6.69904	MC	westcoast
56	opend.agric.water.urban	239657	239657	0.00395345	59.54	0.000114496	-119823	1.03486	1	0.1	6	312.763	1406.45	2500	28.482	1	NA	NA	6.74922	MC	westcoast
60	opend.fixed.scrub.beach.agric	239657	239658	0.00383578	60.639	0.000220895	-119822	1.03484	0	0	7	1	2419.46	1465.11	2500	2319.42	1047.85	NA	6.78741	MC	westcoast
59	fixed.scrub.agric.water	239657	239658	0.00523611	59.99	0.000183095	-119823	1.03486	0	0	6	1	2387.26	695.446	2500	128.866	NA	NA	6.8158	MC	westcoast
62	fixed.scrub.agric.urban	239657	239658	0.00715281	61.96	0.000157948	-119823	1.03486	4	0.4	6	1	964.166	9.5138	322.481	2500	NA	NA	6.82748	MC	westcoast
57	fixed.water.urban	239657	239658	0.00446444	59.584	0.000126385	-119824	1.03487	0	0	5	1	583.424	2500	2337.5	NA	NA	NA	6.88033	MC	westcoast
51	opend.scrub.beach	239657	239658	0.00485902	56.979	0.00018953	-119824	1.03487	3	0.3	5	1	1863.97	2500	423.221	NA	NA	NA	6.88996	MC	westcoast
52	opend.scrub.water	239658	239658	0.00411884	57.662	0.000178713	-119824	1.03487	1	0.1	5	1	984.944	2500	936.266	NA	NA	NA	6.93129	MC	westcoast
54	opend.scrub.agric	239658	239658	0.00329962	58.098	0.000127223	-119824	1.03487	0	0	5	1	968.789	2500	260.093	NA	NA	NA	6.9637	MC	westcoast
61	opend.fixed.scrub.beach	239658	239658	0.0045691	61.532	0.000243597	-119823	1.03485	1	0.1	6	1	1709.24	951.993	1428.9	2500	NA	NA	7.06623	MC	westcoast
58	opend.fixed.scrub	239658	239658	0.0031921	59.792	0.000125063	-119824	1.03487	0	0	5	1	921.426	225.315	2500	NA	NA	NA	7.09616	MC	westcoast
65	opend.fixed.water.urban	239658	239658	0.0051664	66.393	6.98965e-05	-119823	1.03486	0	0	6	1	96.754	544.519	7.53751	2500	NA	NA	7.12469	MC	westcoast
63	agric.water.urban	239658	239658	0.00397959	63.927	7.53348e-05	-119824	1.03487	0	0	5	1	102.216	1881.71	2500	NA	NA	NA	7.23133	MC	westcoast
64	scrub.agric.water	239658	239658	0.0025892	64.431	1.62068e-05	-119824	1.03487	0	0	5	8.48115	1	99.8912	2500	NA	NA	NA	7.24589	MC	westcoast
66	opend.fixed.agric.water	239658	239658	0.00383606	66.82	0.000277565	-119823	1.03486	0	0	6	1	285.428	2500	528.612	2333.06	NA	NA	7.33809	MC	westcoast
69	opend.fixed.beach.agric	239658	239658	0.004172	67.837	0.000239403	-119823	1.03486	0	0	6	1	740.709	1119.21	2500	1918.18	NA	NA	7.41333	MC	westcoast
71	opend.fixed.scrub.urban	239658	239658	0.00526756	68.799	2.44262e-05	-119823	1.03486	6	0.6	6	1	150.431	63.1278	2500	1260.24	NA	NA	7.44712	MC	westcoast
70	beach.agric.water	239658	239658	0.00235001	67.874	8.77659e-06	-119824	1.03487	0	0	5	1	2500	20.7433	2.23985	NA	NA	NA	7.50697	MC	westcoast
67	opend.beach.water	239658	239658	0.00228508	66.9	8.53927e-05	-119824	1.03487	0	0	5	1	538.772	2500	1.3965	NA	NA	NA	7.54931	MC	westcoast
68	opend.beach.agric	239658	239658	0.00225015	67.452	9.12577e-05	-119824	1.03487	0	0	5	1	599.193	2500	13.2052	NA	NA	NA	7.58838	MC	westcoast
75	opend.beach.agric.water.urban	239658	239658	0.00203287	71.897	0.000133766	-119822	1.03485	0	0	7	162.796	178.583	2500	69.5846	1393.35	1	NA	7.66248	MC	westcoast
74	opend.scrub.agric.urban	239658	239658	0.00203457	71.614	0.000121983	-119823	1.03486	0	0	6	1	967.059	2500	226.08	44.5162	NA	NA	7.7553	MC	westcoast
72	opend.fixed.beach	239658	239659	0.00221455	70.021	8.46739e-05	-119824	1.03487	0	0	5	1	645.865	718.945	2500	NA	NA	NA	7.76919	MC	westcoast
73	opend.fixed.water	239658	239659	0.0021043	70.602	8.96711e-05	-119824	1.03487	0	0	5	3.97593	1581.84	1	2500	NA	NA	NA	7.80194	MC	westcoast
78	opend.fixed.scrub.agric.urban	239658	239659	0.00328188	74.184	5.84145e-05	-119822	1.03485	0	0	7	1	790.993	2500	398.112	1290.66	1439.72	NA	7.81445	MC	westcoast
77	opend.scrub.beach.water	239659	239659	0.00261845	73.553	0.000233021	-119823	1.03486	0	0	6	1	413.92	558.165	2500	316.427	NA	NA	7.98337	MC	westcoast
76	opend.beach.urban	239659	239659	0.00203919	72.876	0.000106515	-119824	1.03487	0	0	5	1.03882	1751.8	2500	1	NA	NA	NA	7.99114	MC	westcoast
79	opend.scrub.beach.agric.water	239659	239659	0.00300391	75.458	0.000284733	-119822	1.03485	0	0	7	1	1547.98	2500	692.047	1456.18	1542.51	NA	8.10952	MC	westcoast
80	opend.agric.urban	239659	239659	0.00190536	75.925	8.79225e-05	-119824	1.03488	0	0	5	1	2500	76.2943	12.864	NA	NA	NA	8.14514	MC	westcoast
81	opend.agric.water	239659	239659	0.00190451	75.952	8.92796e-05	-119824	1.03488	0	0	5	1	2500	2024.4	517.6	NA	NA	NA	8.15972	MC	westcoast
83	opend.fixed.scrub.agric.water	239659	239659	0.00189962	78.609	0.000144396	-119822	1.03485	0	0	7	2.26772	223.174	2226.3	788.556	2500	1	NA	8.2083	MC	westcoast
82	opend.scrub.beach.agric.urban	239659	239659	0.00214315	78.191	0.00024014	-119822	1.03485	0	0	7	1	1529.72	2500	682.865	442.571	17.1656	NA	8.26617	MC	westcoast
84	opend.scrub.agric.water	239659	239659	0.00175407	79.301	0.00014553	-119823	1.03486	0	0	6	1	986.556	2500	355.774	833.442	NA	NA	8.32133	MC	westcoast
85	fixed.scrub.beach.agric.water	239659	239659	0.00257824	80.623	0.000188128	-119822	1.03485	0	0	7	1	2368.2	688.954	351.257	2500	127.115	NA	8.41067	MC	westcoast
86	fixed.scrub.beach.agric.urban	239659	239659	0.00246251	80.734	0.000182591	-119822	1.03485	0	0	7	2.35466	2246.09	659.567	465.561	2500	1	NA	8.42565	MC	westcoast
88	fixed.beach.agric.water	239659	239659	0.00211207	81.457	0.000255208	-119823	1.03487	0	0	6	1	1519.35	2500	363.465	91.9871	NA	NA	8.4294	MC	westcoast
90	opend.fixed.agric.water.urban	239659	239659	0.00259223	83.064	0.000120142	-119822	1.03485	0	0	7	1	65.4912	1068.57	71.1827	1626.54	2500	NA	8.52854	MC	westcoast
97	opend.fixed.scrub.water	239659	239659	0.00160049	83.92	0.000171808	-119824	1.03487	0	0	6	1	910.853	109.348	2500	562.214	NA	NA	8.66104	MC	westcoast
87	scrub.water.urban	239659	239659	0.00184996	81.005	3.28128e-05	-119825	1.03488	0	0	5	1	2500	2266.74	1597.21	NA	NA	NA	8.66778	MC	westcoast
96	opend.fixed.scrub.beach.agric.water	239659	239659	0.0015142	83.775	0.000221665	-119822	1.03484	0	0	8	1	2202.87	1237.21	2500	1920.86	448.771	551.971	8.72197	MC	westcoast
89	opend.scrub.urban	239659	239659	0.00184493	82.219	6.48081e-06	-119825	1.03488	0	0	5	1	1827.17	203.495	2500	NA	NA	NA	8.72725	MC	westcoast
98	fixed.beach.water.urban	239659	239659	0.0016856	86.446	4.31509e-05	-119824	1.03487	0	0	6	1	674.718	8.1413	1547.16	2500	NA	NA	8.73608	MC	westcoast
92	fixed.scrub.urban	239659	239660	0.00175512	83.159	1.32846e-05	-119825	1.03488	1	0.1	5	1	2500	1467.24	38.4378	NA	NA	NA	8.75816	MC	westcoast
93	fixed.scrub.beach	239659	239660	0.00162438	83.251	1.49213e-05	-119825	1.03488	0	0	5	1	2186.09	2500	80.4267	NA	NA	NA	8.75839	MC	westcoast
94	fixed.scrub.water	239659	239660	0.00163498	83.319	1.76826e-05	-119825	1.03488	0	0	5	1	2088.82	2500	1235.85	NA	NA	NA	8.75996	MC	westcoast
95	scrub.beach.urban	239659	239660	0.00162499	83.5	2.35227e-05	-119825	1.03488	0	0	5	2.41469	2500	1	1593.6	NA	NA	NA	8.76325	MC	westcoast
91	scrub.agric.urban	239659	239660	0.00169546	83.087	2.23234e-05	-119825	1.03488	0	0	5	1	702.617	14.2184	2500	NA	NA	NA	8.77417	MC	westcoast
100	fixed.scrub.agric.water.urban	239659	239660	0.00180995	86.83	0.000180565	-119823	1.03486	0	0	7	1	2258.19	656.337	2500	110.559	2.36453	NA	8.88553	MC	westcoast
101	opend.fixed.beach.agric.urban	239659	239660	0.00193218	87.391	0.000242156	-119823	1.03486	0	0	7	1.97546	660.04	1000.15	1	2500	30.6705	NA	8.9194	MC	westcoast
102	scrub.beach.agric.urban	239659	239660	0.00124211	88.812	4.29642e-05	-119824	1.03487	0	0	6	1	80.7558	6.76849	164.731	2500	NA	NA	8.96269	MC	westcoast
99	opend.fixed.scrub.beach.water	239659	239660	0.00182905	86.499	0.000250621	-119823	1.03485	0	0	7	1	2484.55	1572.09	2500	2273.76	2490.26	NA	8.96372	MC	westcoast
104	opend.fixed.beach.agric.water	239660	239660	0.00146936	93.609	0.000238716	-119823	1.03486	0	0	7	1.47247	802.356	1241.68	2500	2303.59	1	NA	9.45909	MC	westcoast
103	opend.fixed.scrub.water.urban	239660	239660	0.00180507	93.266	2.47197e-05	-119823	1.03486	0	0	7	1	147.145	62.4865	2500	108.392	1186.56	NA	9.49757	MC	westcoast
109	opend.beach.water.urban	239660	239660	0.00083185	96.734	7.0193e-05	-119824	1.03487	0	0	6	1	437.054	2500	8.20698	3.00457	NA	NA	9.5454	MC	westcoast
110	opend.beach.agric.water	239660	239660	0.000819396	97.003	7.75475e-05	-119824	1.03487	0	0	6	1	452.423	2500	367.619	94.3516	NA	NA	9.56098	MC	westcoast
107	opend.scrub.agric.water.urban	239660	239660	0.000866944	96.082	0.000118584	-119823	1.03486	0	0	7	1	972.254	2500	208.365	660.485	55.4416	NA	9.57988	MC	westcoast
111	fixed.beach.agric.water.urban	239660	239660	0.000982841	97.269	0.000159803	-119823	1.03486	0	0	7	1	2500	14.8845	627.581	8.41038	63.7474	NA	9.74815	MC	westcoast
105	opend.scrub.beach.agric.water.urban	239660	239661	0.00116622	95.198	0.000270129	-119822	1.03485	0	0	8	1	1472.69	2500	696.029	457.216	2094.73	12.0081	9.82549	MC	westcoast
113	opend.fixed.beach.water	239660	239661	0.000802438	99.808	8.81942e-05	-119824	1.03487	0	0	6	1	1127.53	1253.37	2500	104.763	NA	NA	9.86073	MC	westcoast
106	opend.fixed.scrub.beach.agric.urban	239660	239661	0.00114979	95.758	5.85731e-05	-119822	1.03485	0	0	8	1	790.705	2500	402.987	1.13824	1321.03	1464.75	9.89876	MC	westcoast
112	opend.scrub.beach.water.urban	239660	239661	0.000961278	98.503	0.000226524	-119823	1.03486	0	0	7	1	386.122	514.365	2500	362.573	2.30729	NA	9.91571	MC	westcoast
108	opend.fixed.scrub.agric.water.urban	239660	239661	0.000931175	96.699	4.12702e-05	-119822	1.03485	0	0	8	1	2202.23	1471.68	2500	976.273	880.219	2215.15	10.0093	MC	westcoast
114	opend.fixed.scrub.beach.agric.water.urban	239661	239661	0.000897289	101.983	0.000184415	-119822	1.03485	0	0	8	1.91888	1810.41	525.524	2500	1913.31	83.0023	1	10.4692	MC	westcoast
115	fixed.scrub.beach.agric.water.urban	239661	239661	0.000910858	102.023	0.000184325	-119822	1.03485	0	0	8	2.14562	2326.23	700.319	958.627	2500	125.252	1	10.4779	MC	westcoast
116	opend.fixed.beach.urban	239661	239661	0.000673224	107.169	5.93677e-06	-119825	1.03488	0	0	6	1	2218.8	2500	2112.91	810.89	NA	NA	10.7442	MC	westcoast
117	fixed.scrub.beach.urban	239661	239661	0.00064591	107.922	5.34679e-06	-119825	1.03488	0	0	6	1	1058.72	2500	2336.47	124.19	NA	NA	10.7559	MC	westcoast
119	scrub.agric.water.urban	239661	239662	0.000635738	107.951	2.79571e-05	-119825	1.03488	0	0	6	1	2500	21.2171	437.229	2456.3	NA	NA	10.78	MC	westcoast
118	opend.scrub.water.urban	239661	239662	0.000658626	107.927	5.26296e-06	-119825	1.03488	0	0	6	1	1503.37	212.478	2061.08	2500	NA	NA	10.7879	MC	westcoast
120	fixed.scrub.beach.water	239661	239662	0.000588159	108.784	1.8252e-05	-119825	1.03488	0	0	6	1	2500	1876.68	59.8939	1448.94	NA	NA	10.8102	MC	westcoast
121	fixed.scrub.water.urban	239661	239662	0.000607909	108.826	1.33485e-05	-119825	1.03488	0	0	6	1	2233.81	2132.26	2500	25.3668	NA	NA	10.8198	MC	westcoast
122	scrub.beach.water.urban	239661	239662	0.000568053	109.546	3.27644e-06	-119825	1.03488	0	0	6	1	210.23	1104.71	1436.58	2500	NA	NA	10.8612	MC	westcoast
123	scrub.beach.agric.water.urban	239662	239663	0.000276634	116.155	1.54626e-05	-119824	1.03487	0	0	7	1	387.655	1529.93	96.3646	2500	17.682	NA	11.7634	MC	westcoast
124	fixed.scrub.beach.water.urban	239663	239664	0.000247848	121.407	6.24673e-06	-119825	1.03488	0	0	7	1	2500	2273.65	2095.1	2226.54	160.551	NA	12.7891	MC	westcoast
125	opend.fixed.scrub.beach.urban	239663	239664	0.000225438	122.098	4.18343e-06	-119825	1.03488	0	0	7	1	2500	2273.38	119.83	1045.57	1006.74	NA	12.8449	MC	westcoast
126	opend.fixed.beach.water.urban	239663	239664	0.000218422	122.209	5.6753e-06	-119825	1.03488	0	0	7	1	2500	951.633	1812.43	2241.42	1189.56	NA	12.849	MC	westcoast
127	opend.fixed.scrub.beach.water.urban	239665	239666	8.59859e-05	126.946	4.87951e-06	-119825	1.03488	0	0	8	1	2099.44	2500	65.2874	1600.52	1152.12	740.164	14.8846	MC	westcoast
128	opend.fixed.beach.agric.water.urban	239665	239666	8.10077e-05	127.202	5.73807e-06	-119825	1.03488	0	0	8	1	2500	1939.4	951.209	12.7701	2187.3	650.699	14.9336	MC	westcoast

### Sheet: manuscript information
Title manuscript: Strong gene flow across an urbanised coastal landscape in a dune specialist digger wasp
Authors: Femke Batsleer*, Fabien Duez, Dirk Maes, Dries Bonte
Corresponding author: F. Batsleer, Ghent University, Department of Biology, Terrestrial Ecology Unit. Karel Lodewijk Ledeganckstraat 35, 9000 Ghent, Belgium. E-mail: femke.batsleer@ugent.be. Telephone: +32 (0)9 264 52 58
